# SARS-CoV-2 Nonstructural Proteins 3 and 4 tune the Unfolded Protein Response

**DOI:** 10.1101/2023.04.22.537917

**Authors:** Jonathan P. Davies, Athira Sivadas, Katherine R. Keller, Richard J.H. Wojcikiewicz, Lars Plate

**Affiliations:** Department of Biological Sciences, Vanderbilt University, Nashville, TN; Department of Pharmacology, SUNY Upstate Medical University, Syracuse, NY; Department of Chemistry, Vanderbilt University, Nashville, TN; Department of Pathology, Microbiology and Immunology, Vanderbilt University Medical Center, Nashville, TN

**Keywords:** coronavirus, proteomics, stress response, nonstructural protein, ATF6, PERK

## Abstract

Coronaviruses (CoV), including SARS-CoV-2, modulate host proteostasis through activation of stress-responsive signaling pathways such as the Unfolded Protein Response (UPR), which remedies misfolded protein accumulation by attenuating translation and increasing protein folding capacity. While CoV nonstructural proteins (nsps) are essential for infection, little is known about the role of nsps in modulating the UPR. We characterized the impact of SARS-CoV-2 nsp4, a key driver of replication, on the UPR using quantitative proteomics to sensitively detect pathway-wide upregulation of effector proteins. We find nsp4 preferentially activates the ATF6 and PERK branches of the UPR. Previously, we found an N-terminal truncation of nsp3 (nsp3.1) can suppress pharmacological ATF6 activation. To determine how nsp3.1 and nsp4 tune the UPR, their co-expression demonstrated that nsp3.1 suppresses nsp4-mediated PERK, but not ATF6 activation. Re-analysis of SARS-CoV-2 infection proteomics data revealed time-dependent activation of PERK targets early in infection, which subsequently fades. This temporal regulation suggests a role for nsp3 and nsp4 in tuning the PERK pathway to attenuate host translation beneficial for viral replication while avoiding later apoptotic signaling caused by chronic activation. This work furthers our understanding of CoV-host proteostasis interactions and highlights the power of proteomic methods for systems-level analysis of the UPR.
