## Supplementary material for "SARS-CoV-2 Nonstructural Proteins 3 and 4 tune the Unfolded Protein Response": Table S1

### Sheet: Legend
	Supplemental Table S1: UPR Pathway Protein Markers
	1-Pathway Marker List	Proteins used as markers for UPR branches and related proteostasis pathways.
	2-Cell Line IDs	Proteins from respective pathways present in HEK293T and A549 proteomics experiments.

### Sheet: 1-Pathway Marker List
	ATF6 targets	XBP1s targets	PERK targets	HSF1	Hypoxic SR	NFkB	OSR	mito-UPR	misc.
	CALR	DERL2	ASNS	BAG3	GAPDH	NFKB1	GCLM	AFG3L2	ANAPC5
	CRELD2	DNAJB9	ATF3	CRYAB	LDHA	NFKB2	GPX1	CLPP	ATP5B
	DNAJB11	DNAJC10	ATF4	DNAJB1	PGK1	NFKBIA	HMOX1	DNAJA3	B2M
	HERPUD1	EDEM2	ATF6	DNAJB4	SLC2A1	RELA	PRDX1	ENDOG	CHMP4B
	HSPA5	HSPA13	CARS	GADD45B	TFRC	TRAF2	SOD1	HSPA9	EIF4H
	HYOU1	LMAN1	CEBPB	HBA2	VEGFA	CCL2	SQSTM1	HSPD1	GUSB
	MANF	OSTC	DDIT3	HSP90AA1	ALDOA	ICAM1	TXNRD1	LONP1	HNRNPK
	MIS12	PDIA5	DDIT4	HSPA1A	AK3	SERPINA3	GCLC	TXN2	MRPL9
	PDIA4	PLPP5	GADD45A	HSPA1B	EDN1	TNFAIP3	NQO1	YME1L1	PIGT
	PDIA6	Sec23B	PPP1R15A	HSPA4L	FLT1	CCL5	ME1		PSMB1
	SEL1L	Sec61A1	SARS	HSPB1			TXN		RBM42
	SELK	SRP19	SLC1A4	HSPH1					RNF181
	SLC39A14	SRPRB	TRIB3	IER5					RPL13
	SLFN11	SSR1	WARS	RGS2					RPLP0
	TMEM50B	SSR3	YARS	SERPINH1					SSBP1
	UGDH	STT3A	ABCF2						SUMO1
	HSD17B7	UFM1	MTHFR						SUPT6H
	PLEKHA6	FICD	PON2						THRAP3
	STARD4	MBNL2	LMO4						UBE2D3
	HSP90B1		CBX4						UFC1
									ARF1
									MRPL20
									OMA1
									PRELID1
									SLC25A28
									TIMM17A
									TOM22
									CEBPA
									ERP44
									SEC31A
									CYR61
									MRPL18
									BTG2
									GPX1
									SOD2
									TP53
									GSR

### Sheet: 2-Cell Line IDs
		Identified in:				Identified in:				Identified in:				Identified in:				Identified in:				Identified in:				Identified in:				Identified in:				Identified in:
	ATF6 Targets	HEK293T	A549		XBP1s targets	HEK293T	A549		PERK targets	HEK293T	A549		HSF1	HEK293T	A549		Hypoxic SR	HEK293T	A549		NFkB	HEK293T	A549		OSR	HEK293T	A549		mito-UPR	HEK293T	A549		misc.	HEK293T	A549
	CALR	TRUE	TRUE		DERL2	TRUE	TRUE		ABCF2	TRUE	TRUE		BAG3	TRUE	TRUE		AK3	TRUE	TRUE		NFKB2	TRUE	TRUE		GCLC	TRUE	TRUE		AFG3L2	TRUE	TRUE		ARF1	TRUE	TRUE
	DNAJB11	TRUE	TRUE		DNAJC10	TRUE	TRUE		ASNS	TRUE	TRUE		DNAJB1	TRUE	TRUE		ALDOA	TRUE	TRUE		RELA	TRUE	TRUE		GCLM	TRUE	TRUE		CLPP	TRUE	TRUE		B2M	TRUE	TRUE
	HSD17B7	TRUE	TRUE		HSPA13	TRUE	TRUE		CARS	TRUE			DNAJB4	TRUE	TRUE		PGK1	TRUE	TRUE		NFKB1		TRUE		HMOX1	TRUE	TRUE		DNAJA3	TRUE	TRUE		CHMP4B	TRUE	TRUE
	HSP90B1	TRUE	TRUE		LMAN1	TRUE	TRUE		PON2	TRUE			HSP90AA1	TRUE	TRUE		SLC2A1	TRUE	TRUE		CCL2				ME1	TRUE	TRUE		HSPA9	TRUE	TRUE		EIF4H	TRUE	TRUE
	HSPA5	TRUE	TRUE		Sec23B	TRUE	TRUE		SARS	TRUE			HSPA4L	TRUE	TRUE		TFRC	TRUE	TRUE		CCL5				PRDX1	TRUE	TRUE		HSPD1	TRUE	TRUE		ERP44	TRUE	TRUE
	HYOU1	TRUE	TRUE		Sec61A1	TRUE	TRUE		WARS	TRUE			HSPB1	TRUE	TRUE		GAPDH	TRUE			ICAM1				SQSTM1	TRUE	TRUE		LONP1	TRUE	TRUE		GSR	TRUE	TRUE
	MANF	TRUE	TRUE		SRP19	TRUE	TRUE		YARS	TRUE			HSPH1	TRUE	TRUE		LDHA	TRUE			NFKBIA				TXN	TRUE	TRUE		TXN2	TRUE	TRUE		HNRNPK	TRUE	TRUE
	PDIA4	TRUE	TRUE		SRPRB	TRUE	TRUE		SLC1A4		TRUE		SERPINH1	TRUE	TRUE		EDN1				SERPINA3				TXNRD1	TRUE	TRUE		YME1L1	TRUE	TRUE		MRPL9	TRUE	TRUE
	PDIA6	TRUE	TRUE		SSR1	TRUE	TRUE		ATF3				HSPA1A		TRUE		FLT1				TNFAIP3				GPX1	TRUE			ENDOG				PIGT	TRUE	TRUE
	SEL1L	TRUE	TRUE		SSR3	TRUE	TRUE		ATF4				CRYAB				VEGFA				TRAF2				NQO1		TRUE						PSMB1	TRUE	TRUE
	UGDH	TRUE	TRUE		STT3A	TRUE	TRUE		ATF6				GADD45B												SOD1								RBM42	TRUE	TRUE
	CRELD2	TRUE			MBNL2	TRUE			CBX4				HBA2																				RPL13	TRUE	TRUE
	SLC39A14	TRUE			PDIA5		TRUE		CEBPB				HSPA1B																				RPLP0	TRUE	TRUE
	HERPUD1		TRUE		UFM1		TRUE		DDIT3				IER5																				SEC31A	TRUE	TRUE
	MIS12				DNAJB9				DDIT4				RGS2																				SOD2	TRUE	TRUE
	PLEKHA6				EDEM2				GADD45A																								SSBP1	TRUE	TRUE
	SELK				FICD				LMO4																								SUPT6H	TRUE	TRUE
	SLFN11				OSTC				MTHFR																								THRAP3	TRUE	TRUE
	STARD4				PLPP5				PPP1R15A																								UFC1	TRUE	TRUE
	TMEM50B								TRIB3																								ATP5B	TRUE
																																	MRPL18	TRUE
																																	TP53	TRUE
																																	UBE2D3	TRUE
																																	ANAPC5		TRUE
																																	BTG2
																																	CEBPA
																																	CYR61
																																	GPX1
																																	GUSB
																																	MRPL20
																																	OMA1
																																	PRELID1
																																	RNF181
																																	SLC25A28
																																	SUMO1
																																	TIMM17A
																																	TOM22
